# Exploring the genome-wide expression level of the bacterial strain belonging to *Bacillus safensis* (MM19) against *Phomopsis viticola*

**DOI:** 10.1101/2024.05.03.592302

**Authors:** Ragıp Soner Silme, Ömür Baysal, Ahmet Can, Yiğit Kürüm, Ahmet Korkut, Kevser Kübra Kırboga, Agit Çetinkaya

## Abstract

**Introduction:** Rhizobacteria has the suppression ability to compete with pathogenic microorganisms and help for plant immunity and defense mechanism. Their growth and survival in rhizosphere ensure biological balance in favor of the host plant.

**Methods:** In our study, with agar diffusion assays, we found a rhizobacterium species belonging to *Bacillus safensis*, which can significantly suppress *Phomopsis viticola*. To elucidate the antagonistic mechanism, genome-wide gene expression profiling of *B. safensis* (strain MM19) was performed in the presence and absence of *P. viticola*. We used RNA-seq analysis to obtain a comprehensive overview of the responsive *B. safensis* whole gene expression classified according to biological and metabolic process to *P. viticola* concomitant growth in liquid culture.

**Results:** The differential gene expression profiles of *B. safensis* (MM19) revealed significantly increased expression of prominent genes related to thiamine biosynthesis involving various metabolites and enzymes that play role in the suppression of mycelium growth and pathogen inhibition. Correspondingly, the expression of three major genes (HOG1, FUS3, SGI) involving in the virulence of *P. viticola* was followed using qPCR analysis. HOG1 was the highest expressed gene in the pathogen when it co-cultivated with MM19. Based on these findings, we performed molecular docking and dynamics analysis to explore the interaction between HOG1 and thiamine, besides expression of network analysis constructed using Cytoscape.

**Discussion:** The results proved that the functional genomic data related to thiamine biosynthesis and corresponding pathways ensure a priming role in the antagonistic behavior of *B. safensis* (MM19) against *P. viticola* as a supporter for plant immunity.
