## Supplementary material for "Exploring the genome-wide expression level of the bacterial strain belonging to *Bacillus safensis* (MM19) against *Phomopsis viticola*": Supplementary_Data_S4.xlsx

### Sheet: Sayfa1
ClassID	Class	Description	Null-WT
IPR021741	IPR	Protein of unknown function DUF3311	9; 2/ 2;0.0e+00;BSU10460,BSU19579
GO:0004657	GO	proline dehydrogenase activity	2; 2/ 3;7.5e-04;BSU03200,BSU03210
GO:0004315	GO	3-oxoacyl-[acyl-carrier-protein] synthase activity	2; 5/ 9;1.9e-05;BSU17140,BSU17180,BSU17190,BSU17200,BSU17210
operon_1379	operons	NC_000964.3|gene3523|BSU32570|frlD	9;5/ 5;0.0e+00;BSU32570,BSU32580,BSU32590,BSU32600,BSU32610
COG3321	eggNOG_COG	synthase	3;4/ 6;2.2e-05;BSU17180,BSU17190,BSU17200,BSU17210
COG1020	eggNOG_COG	D-alanine [D-alanyl carrier protein] ligase activity	0;3/13;8.8e-03;BSU17180,BSU17200,BSU17210
operon_0370	operons	NC_000964.3|gene946|BSU08450|yfiZ	3;3/ 4;1.3e-05;BSU08450,BSU08460,BSU08470
operon_1354	operons	NC_000964.3|gene3472|BSU32070|yuiC	9;3/ 3;0.0e+00;BSU32070,BSU32080,BSU32090
PF00324	Pfam	Amino acid permease	1; 5/11;4.1e-05;BSU02400,BSU06310,BSU27090,BSU37760,BSU39390
IPR018201	IPR	Beta-ketoacyl synthase, active site	3; 4/ 6;1.4e-05;BSU17180,BSU17190,BSU17200,BSU17210
E	COG	METABOLISM; Amino acid transport and metabolism	2;54/213;4.8e-22;BSU02390,BSU02400,BSU03220,BSU03670,BSU03790,BSU06310,BSU06660,BSU09460,BSU10450,BSU11190,BSU11200,BSU11220,BSU11250,BSU11370,BSU11870,BSU11880,BSU12860,BSU12920,BSU13000,BSU13180,BSU18410,BSU18440,BSU18450,BSU18560,BSU19580,BSU21770,BSU21870,BSU22670,BSU24080,BSU27090,BSU27100,BSU28250,BSU28260,BSU28270,BSU28280,BSU28290,BSU28300,BSU28310,BSU29450,BSU32240,BSU32250,BSU32260,BSU3…
COG1174	eggNOG_COG	glycine betaine transport	1;2/ 4;1.7e-03;BSU33700,BSU33720
PucR	REGULON	activation	0; 5/ 22;8.3e-03;BSU32510,BSU32520,BSU32530,BSU36650,BSU36660
GO:0070814	GO	hydrogen sulfide biosynthetic process	0; 2/ 8;1.8e-02;BSU15590,BSU33430
PF00871	Pfam	Acetokinase family	9; 2/ 2;0.0e+00;BSU24070,BSU29470
IPR002933	IPR	Peptidase M20	1; 5/ 13;1.4e-04;BSU03010,BSU10070,BSU15350,BSU32530,BSU37770
HutP	REGULON	antitermination	9; 6/ 6;0.0e+00;BSU39340,BSU39350,BSU39360,BSU39370,BSU39380,BSU39390
COG1404	eggNOG_COG	Belongs to the peptidase S8 family	0;2/ 7;8.8e-03;BSU13190,BSU38090
IPR018136	IPR	Aconitase family, 4Fe-4S cluster binding site	9; 2/ 2;0.0e+00;BSU18000,BSU28260
GO:0016773	GO	phosphotransferase activity, alcohol group as acceptor	0; 2/ 5;4.7e-03;BSU18550,BSU32570
GO:0050661	GO	NADP binding	0; 4/ 27;3.8e-02;BSU28290,BSU32260,BSU33430,BSU37680
IPR004841	IPR	Amino acid permease/ SLC12A domain	1; 5/ 11;4.5e-05;BSU02400,BSU06310,BSU27090,BSU37760,BSU39390
PF01546	Pfam	Peptidase family M20/M25/M40	1; 5/13;1.2e-04;BSU03010,BSU10070,BSU15350,BSU32530,BSU37770
operon_0729	operons	NC_000964.3|gene1879|BSU17110|pksD	8;9/12;2.0e-11;BSU17130,BSU17140,BSU17150,BSU17160,BSU17170,BSU17180,BSU17190,BSU17200,BSU17210
IPR016039	IPR	Thiolase-like	1; 6/ 15;3.3e-05;BSU17140,BSU17150,BSU17180,BSU17190,BSU17200,BSU17210
IPR020845	IPR	AMP-binding, conserved site	0; 3/ 21;3.9e-02;BSU17180,BSU17210,BSU29680
IPR023187	IPR	Transcriptional regulator MarR-type, conserved site	0; 2/ 9;1.9e-02;BSU09990,BSU38450
S-box	REGULON	termination/antitermination	3; 12/ 26;2.4e-08;BSU11010,BSU11870,BSU11880,BSU13180,BSU13550,BSU13560,BSU15590,BSU18540,BSU18550,BSU18560,BSU38950,BSU38960
00660 C5-Branched dibasic acid metabolism [PATH:ko00660]	KEGG	ko00660	9; 3/ 3;0.0000;BSU28250,BSU28260,BSU28270
GO:0006537	GO	glutamate biosynthetic process	0; 2/ 8;1.8e-02;BSU03210,BSU18450
PF00583	Pfam	Acetyltransferase (GNAT) family	0; 5/32;1.3e-02;BSU02160,BSU13940,BSU19060,BSU31000,BSU39870
operon_1308	operons	NC_000964.3|gene3361|BSU31000|yuaI	9;3/ 3;0.0e+00;BSU31000,BSU31010,BSU31020
00620 Pyruvate metabolism [PATH:ko00620]	KEGG	ko00620	0; 3/ 9;0.0065;BSU28280,BSU29470,BSU37660
operon_0616	operons	NC_000964.3|gene1504|BSU13550|mtnA	1;2/ 4;6.3e-04;BSU13550,BSU13560
COG1473	eggNOG_COG	amidohydrolase	0;2/ 5;3.3e-03;BSU03010,BSU10070
00260 Glycine, serine and threonine metabolism [PATH:ko00260]	KEGG	ko00260	0; 4/15;0.0074;BSU21770,BSU32240,BSU32250,BSU32260
COG0300	eggNOG_COG	oxidoreductase activity	0;2/ 5;3.3e-03;BSU17180,BSU17190
operon_0587	operons	NC_000964.3|gene1433|BSU12910|proG	9;9/10;3.5e-13;BSU12920,BSU12930,BSU12940,BSU12950,BSU12960,BSU12970,BSU12980,BSU12990,BSU13000
00230 Purine metabolism [PATH:ko00230]	KEGG	ko00230	0; 7/42;0.0207;BSU00090,BSU07840,BSU32130,BSU32520,BSU36650,BSU36660,BSU40420
GO:0055072	GO	iron ion homeostasis	1; 4/ 11;9.2e-04;BSU01630,BSU08440,BSU33320,BSU39610
PF00696	Pfam	Amino acid kinase family	0; 2/ 7;8.5e-03;BSU03790,BSU11210
IPR002293	IPR	Amino acid/polyamine transporter I	0; 2/ 8;1.3e-02;BSU09460,BSU12860
operon_0259	operons	NC_000964.3|gene658|BSU05810|gmuB	1;3/ 8;5.1e-04;BSU05840,BSU05870,BSU05880
PF00501	Pfam	AMP-binding enzyme	0; 3/21;3.6e-02;BSU17180,BSU17210,BSU29680
GO:0003861	GO	3-isopropylmalate dehydratase activity	9; 2/ 2;0.0e+00;BSU28250,BSU28260
IPR038377	IPR	Sodium/glucose symporter superfamily	4; 4/ 5;2.7e-06;BSU03220,BSU06660,BSU10450,BSU19580
PF01717	Pfam	Cobalamin-independent synthase, Catalytic domain	9; 3/ 3;0.0e+00;BSU13180,BSU38950,BSU38960
PF00694	Pfam	Aconitase C-terminal domain	9; 2/ 2;0.0e+00;BSU18000,BSU28250
PF08352	Pfam	Oligopeptide/dipeptide transporter, C-terminal region	3; 4/ 6;1.2e-05;BSU11360,BSU11370,BSU12950,BSU13000
GO:0006807	GO	nitrogen compound metabolic process	0; 2/ 9;2.5e-02;BSU11230,BSU11240
IPR000515	IPR	ABC transporter type 1, transmembrane domain MetI-like	0; 9/ 43;3.6e-04;BSU11390,BSU11400,BSU12930,BSU12940,BSU29350,BSU32580,BSU32590,BSU33700,BSU33720
GO:0052655	GO	L-valine transaminase activity	9; 2/ 2;0.0e+00;BSU02390,BSU38550
operon_0540	operons	NC_000964.3|gene1320|BSU11890|yjcK	9;2/ 2;0.0e+00;BSU11890,BSU11900
GO:0015031	GO	protein transport	1; 9/ 27;1.2e-05;BSU11360,BSU11370,BSU11390,BSU11400,BSU12930,BSU12940,BSU12950,BSU12960,BSU19040
PF16197	Pfam	Ketoacyl-synthetase C-terminal extension	4; 4/ 5;2.2e-06;BSU17180,BSU17190,BSU17200,BSU17210
GO:0055085	GO	transmembrane transport	0;12/ 85;4.7e-03;BSU11390,BSU11400,BSU12930,BSU12940,BSU12950,BSU14320,BSU14330,BSU27090,BSU32580,BSU32590,BSU33720,BSU37750
COG1173	eggNOG_COG	ABC-type dipeptide oligopeptide nickel transport systems, permease components	2;2/ 3;5.4e-04;BSU11400,BSU12940
GO:0031460	GO	glycine betaine transport	0; 3/ 9;3.6e-03;BSU33700,BSU33710,BSU33730
GO:0042450	GO	arginine biosynthetic process via ornithine	2; 2/ 3;7.5e-04;BSU11210,BSU11250
IPR033939	IPR	Branched-chain aminotransferase	9; 2/ 2;0.0e+00;BSU02390,BSU38550
IPR029055	IPR	Nucleophile aminohydrolases, N-terminal	0; 3/ 10;3.5e-03;BSU18410,BSU18450,BSU39920
IPR020841	IPR	Polyketide synthase, beta-ketoacyl synthase domain	4; 5/ 7;1.3e-06;BSU17140,BSU17180,BSU17190,BSU17200,BSU17210
PF00528	Pfam	Binding-protein-dependent transport system inner membrane component	0; 9/41;2.2e-04;BSU11390,BSU11400,BSU12930,BSU12940,BSU29350,BSU32580,BSU32590,BSU33700,BSU33720
IPR000522	IPR	ABC transporter, permease protein, BtuC-like	0; 3/ 11;5.1e-03;BSU08450,BSU08460,BSU33310
GO:0031177	GO	phosphopantetheine binding	0; 4/ 14;3.0e-03;BSU17180,BSU17190,BSU17200,BSU17210
COG0444	eggNOG_COG	Belongs to the ABC transporter superfamily	2;2/ 3;5.4e-04;BSU11360,BSU12950
T-box	REGULON	transcription antitermination	0; 8/ 41;5.0e-03;BSU28250,BSU28260,BSU28270,BSU28280,BSU28290,BSU28300,BSU28310,BSU38450
COG1113	eggNOG_COG	amino acid transport	0;2/ 7;8.8e-03;BSU06310,BSU27090
GO:0009088	GO	threonine biosynthetic process	1; 4/ 8;1.9e-04;BSU03790,BSU32240,BSU32250,BSU32260
PF14765	Pfam	Polyketide synthase dehydratase	4; 4/ 5;2.2e-06;BSU17180,BSU17190,BSU17200,BSU17210
SigA	REGULON	sigma factor	0; 96/1114;2.3e-02;BSU01600,BSU01630,BSU02850,BSU03010,BSU03200,BSU03210,BSU03220,BSU03220,BSU03340,BSU03350,BSU03359,BSU03359,BSU03360,BSU03360,BSU03670,BSU05840,BSU05870,BSU05880,BSU06310,BSU08240,BSU08830,BSU09990,BSU11190,BSU11200,BSU11210,BSU11220,BSU11230,BSU11240,BSU11250,BSU11870,BSU11880,BSU12430,BSU12440,BSU12920,BSU12930,BSU12940,BSU12950,BSU12960,BSU13190,BSU13550,BSU13560,BSU13580,BS…
FrlR	REGULON	repression	9; 6/ 6;0.0e+00;BSU32550,BSU32570,BSU32580,BSU32590,BSU32600,BSU32610
PF00109	Pfam	Beta-ketoacyl synthase, N-terminal domain	4; 5/ 7;1.1e-06;BSU17140,BSU17180,BSU17190,BSU17200,BSU17210
GO:0033214	GO	siderophore-dependent iron import into cell	0; 3/ 11;7.3e-03;BSU08450,BSU08460,BSU33310
operon_1691	operons	NC_000964.3|gene4287|BSU39870|yxbD	9;2/ 2;0.0e+00;BSU39870,BSU39880
IPR023828	IPR	Peptidase S8, subtilisin, Ser-active site	0; 2/ 7;9.3e-03;BSU13190,BSU38090
GltC	REGULON	activation	1; 2/ 3;1.2e-03;BSU18440,BSU18450
operon_0395	operons	NC_000964.3|gene1005|BSU08830|ssuB	0;2/ 6;2.6e-03;BSU08830,BSU08880
IPR036736	IPR	ACP-like superfamily	1; 6/ 18;1.2e-04;BSU17130,BSU17180,BSU17190,BSU17200,BSU17210,BSU31970
GO:0019557	GO	histidine catabolic process to glutamate and formate	9; 4/ 4;0.0e+00;BSU39350,BSU39360,BSU39370,BSU39380
operon_1659	operons	NC_000964.3|gene4187|BSU38930|yxjJ	1;3/ 6;1.7e-04;BSU38930,BSU38950,BSU38960
operon_1432	operons	NC_000964.3|gene3647|BSU33700|opuBD	9;4/ 4;0.0e+00;BSU33700,BSU33710,BSU33720,BSU33730
PF11755	Pfam	Protein of unknown function (DUF3311)	9; 2/ 2;0.0e+00;BSU10460,BSU19579
operon_1611	operons	NC_000964.3|gene4066|BSU37760|rocC	2;2/ 3;1.8e-04;BSU37760,BSU37770
IPR000209	IPR	Peptidase S8/S53 domain	0; 2/ 7;9.3e-03;BSU13190,BSU38090
CcpA	REGULON	repression	0; 30/ 263;8.4e-03;BSU05840,BSU05870,BSU05880,BSU06660,BSU07840,BSU12430,BSU12440,BSU18000,BSU28250,BSU28260,BSU28270,BSU28280,BSU28290,BSU28300,BSU28310,BSU29470,BSU29680,BSU29680,BSU35930,BSU35940,BSU35950,BSU35960,BSU37460,BSU37660,BSU38770,BSU39340,BSU39350,BSU39360,BSU39370,BSU39380,BSU39390
IPR000890	IPR	Aliphatic acid kinase, short-chain	9; 2/ 2;0.0e+00;BSU24070,BSU29470
operon_1674	operons	NC_000964.3|gene4234|BSU39340|hutP	9;6/ 6;0.0e+00;BSU39340,BSU39350,BSU39360,BSU39370,BSU39380,BSU39390
operon_0076	operons	NC_000964.3|gene266|BSU02150|ybeF	2;2/ 3;1.8e-04;BSU02160,BSU02170
IPR014031	IPR	Beta-ketoacyl synthase, C-terminal	4; 5/ 7;1.3e-06;BSU17140,BSU17180,BSU17190,BSU17200,BSU17210
BkdR	REGULON	activation	1; 3/ 7;2.2e-03;BSU24070,BSU24080,BSU24090
PF00378	Pfam	Enoyl-CoA hydratase/isomerase	0; 2/ 7;8.5e-03;BSU17160,BSU17170
IPR000634	IPR	Serine/threonine dehydratase, pyridoxal-phosphate-binding site	2; 2/ 3;5.0e-04;BSU21770,BSU32250
operon_1230	operons	NC_000964.3|gene3164|BSU29280|ytnM	0;3/12;2.7e-03;BSU29310,BSU29330,BSU29350
GO:0004355	GO	glutamate synthase (NADPH) activity	9; 2/ 2;0.0e+00;BSU18440,BSU18450
GO:0052654	GO	L-leucine transaminase activity	9; 2/ 2;0.0e+00;BSU02390,BSU38550
IPR035906	IPR	MetI-like superfamily	0; 9/ 41;2.4e-04;BSU11390,BSU11400,BSU12930,BSU12940,BSU29350,BSU32580,BSU32590,BSU33700,BSU33720
operon_0079	operons	NC_000964.3|gene274|BSU02230|purT	2;2/ 3;1.8e-04;BSU02240,BSU02250
operon_1021	operons	NC_000964.3|gene2613|BSU24030|bkdB	1;3/ 8;5.1e-04;BSU24070,BSU24080,BSU24090
COG0517	eggNOG_COG	IMP dehydrogenase activity	0;2/ 8;1.2e-02;BSU00090,BSU33730
operon_0872	operons	NC_000964.3|gene2146|BSU19579|yoyD	9;2/ 2;0.0e+00;BSU19579,BSU19580
GO:0006865	GO	amino acid transport	0; 8/ 45;3.6e-03;BSU09460,BSU27090,BSU27100,BSU29350,BSU33700,BSU33710,BSU33720,BSU33730
GO:0043419	GO	urea catabolic process	2; 2/ 3;7.5e-04;BSU36650,BSU36660
GO:0009099	GO	valine biosynthetic process	5; 6/ 8;1.5e-07;BSU02390,BSU21870,BSU28290,BSU28300,BSU28310,BSU38550
COG5632	eggNOG_COG	N-Acetylmuramoyl-L-alanine amidase	0;2/ 5;3.3e-03;BSU12460,BSU21410
GO:0097054	GO	L-glutamate biosynthetic process	9; 2/ 2;0.0e+00;BSU18440,BSU18450
IPR015424	IPR	Pyridoxal phosphate-dependent transferase	0; 5/ 44;5.0e-02;BSU11220,BSU11870,BSU11880,BSU13580,BSU32520
PF00082	Pfam	Subtilase family	0; 2/ 7;8.5e-03;BSU13190,BSU38090
GO:0004123	GO	cystathionine gamma-lyase activity	2; 2/ 3;7.5e-04;BSU11870,BSU11880
GO:0006811	GO	ion transport	0; 4/ 22;1.8e-02;BSU01630,BSU08440,BSU33320,BSU39610
PF01842	Pfam	ACT domain	0; 2/ 9;1.7e-02;BSU28300,BSU32260
operon_0539	operons	NC_000964.3|gene1317|BSU_misc_RNA_15	2;2/ 3;1.8e-04;BSU11870,BSU11880
IPR036661	IPR	Luciferase-like domain superfamily	0; 2/ 8;1.3e-02;BSU29310,BSU29330
IPR000873	IPR	AMP-dependent synthetase/ligase	0; 3/ 21;3.9e-02;BSU17180,BSU17210,BSU29680
operon_0574	operons	NC_000964.3|gene1378|BSU12420|yjoB	2;2/ 3;1.8e-04;BSU12430,BSU12440
IPR032821	IPR	Ketoacyl-synthetase, C-terminal extension	4; 4/ 5;2.7e-06;BSU17180,BSU17190,BSU17200,BSU17210
GO:0000272	GO	polysaccharide catabolic process	0; 2/ 7;1.3e-02;BSU05840,BSU05880
PF01032	Pfam	FecCD transport family	0; 3/11;4.7e-03;BSU08450,BSU08460,BSU33310
operon_0511	operons	NC_000964.3|gene1244|BSU11190|argC	8;7/ 8;1.2e-10;BSU11190,BSU11200,BSU11210,BSU11220,BSU11230,BSU11240,BSU11250
IPR036852	IPR	Peptidase S8/S53 domain superfamily	0; 2/ 7;9.3e-03;BSU13190,BSU38090
PF01510	Pfam	N-acetylmuramoyl-L-alanine amidase	0; 2/ 5;3.2e-03;BSU12460,BSU21410
GO:0006633	GO	fatty acid biosynthetic process	0; 5/ 26;8.6e-03;BSU17140,BSU17180,BSU17190,BSU17200,BSU17210
GO:1904680	GO	peptide transmembrane transporter activity	0; 2/ 6;8.4e-03;BSU03670,BSU12960
COG0614	eggNOG_COG	abc-type fe3 -hydroxamate transport system, periplasmic component	3;4/ 6;2.2e-05;BSU01630,BSU08440,BSU33320,BSU39610
COG1024	eggNOG_COG	Enoyl-CoA hydratase	0;2/ 6;6.0e-03;BSU17160,BSU17170
GO:0005737	GO	cytoplasm	0;42/501;2.4e-02;BSU01630,BSU03790,BSU07150,BSU08440,BSU08470,BSU08820,BSU10390,BSU11190,BSU11200,BSU11210,BSU11220,BSU11230,BSU11240,BSU11250,BSU11870,BSU11880,BSU11890,BSU12970,BSU13190,BSU17130,BSU17150,BSU17160,BSU17170,BSU17180,BSU17190,BSU17200,BSU17210,BSU19040,BSU24070,BSU29450,BSU29470,BSU32240,BSU32250,BSU32530,BSU36650,BSU36660,BSU37660,BSU37680,BSU39350,BSU39360,BSU39370,BSU40420
IPR011251	IPR	Luciferase-like domain	0; 2/ 8;1.3e-02;BSU29310,BSU29330
operon_0793	operons	NC_000964.3|gene2020|BSU18440|gltD	9;2/ 2;0.0e+00;BSU18440,BSU18450
IPR013968	IPR	Polyketide synthase, ketoreductase domain	9; 4/ 4;0.0e+00;BSU17180,BSU17190,BSU17200,BSU17210
IPR003593	IPR	AAA+ ATPase domain	0;12/114;2.1e-02;BSU08830,BSU11360,BSU11370,BSU12950,BSU13000,BSU14320,BSU14330,BSU15340,BSU31550,BSU32550,BSU33730,BSU35940
IPR018212	IPR	Sodium/solute symporter, conserved site	2; 2/ 3;5.0e-04;BSU03220,BSU06660
PF07687	Pfam	Peptidase dimerisation domain	0; 3/ 9;2.1e-03;BSU03010,BSU10070,BSU15350
GO:0009086	GO	methionine biosynthetic process	4; 6/ 9;5.7e-07;BSU11870,BSU11880,BSU13180,BSU32260,BSU38950,BSU38960
Zur	REGULON	repression	5; 8/ 11;1.2e-08;BSU02850,BSU03340,BSU03350,BSU03359,BSU03359,BSU03360,BSU03360,BSU08880,BSU26830,BSU30700
IPR000573	IPR	Aconitase A/isopropylmalate dehydratase small subunit, swivel domain	9; 2/ 2;0.0e+00;BSU18000,BSU28250
operon_0798	operons	NC_000964.3|gene2030|BSU18540|yoaB	3;3/ 4;1.3e-05;BSU18540,BSU18550,BSU18560
operon_0516	operons	NC_000964.3|gene1261|BSU11360|appD	3;4/ 6;4.6e-06;BSU11360,BSU11370,BSU11390,BSU11400
IPR012147	IPR	Phosphate acetyl/butyryltransferase	9; 2/ 2;0.0e+00;BSU24090,BSU37660
GO:0015171	GO	amino acid transmembrane transporter activity	1; 5/ 11;9.1e-05;BSU02400,BSU09460,BSU27100,BSU37760,BSU39390
PF13193	Pfam	AMP-binding enzyme C-terminal domain	0; 3/21;3.6e-02;BSU17180,BSU17210,BSU29680
IPR001926	IPR	Pyridoxal-phosphate dependent enzyme	0; 2/ 7;9.3e-03;BSU21770,BSU32250
RocR	REGULON	autorepression	0; 2/ 9;3.8e-02;BSU37760,BSU37770
operon_1434	operons	NC_000964.3|gene3652|BSU33750|sdpA	2;2/ 3;1.8e-04;BSU33760,BSU33770
IPR042104	IPR	Polyketide synthase, dehydratase domain superfamily	4; 4/ 5;2.7e-06;BSU17180,BSU17190,BSU17200,BSU17210
GmuR	REGULON	repression	0; 3/ 8;3.6e-03;BSU05840,BSU05870,BSU05880
IPR001030	IPR	Aconitase/3-isopropylmalate dehydratase large subunit, alpha/beta/alpha domain	9; 2/ 2;0.0e+00;BSU18000,BSU28260
operon_0596	operons	NC_000964.3|gene1463|BSU13180|metE	2;2/ 3;1.8e-04;BSU13180,BSU13190
operon_0122	operons	NC_000964.3|gene373|BSU03200|ycgM	9;3/ 3;0.0e+00;BSU03200,BSU03210,BSU03220
GO:0006548	GO	histidine catabolic process	9; 3/ 3;0.0e+00;BSU39350,BSU39360,BSU39370
GO:0019509	GO	L-methionine salvage from methylthioadenosine	0; 3/ 8;2.4e-03;BSU13550,BSU13560,BSU13580
GO:0031402	GO	sodium ion binding	9; 2/ 2;0.0e+00;BSU03220,BSU06660
COG4221	eggNOG_COG	oxidoreductase activity	9;2/ 2;0.0e+00;BSU17190,BSU17210
00650 Butanoate metabolism [PATH:ko00650]	KEGG	ko00650	0; 4/11;0.0026;BSU24070,BSU28300,BSU28310,BSU29680
GlnR	REGULON	repression	1; 3/ 7;2.2e-03;BSU18120,BSU36650,BSU36660
IPR025966	IPR	Oligopeptide transport permease C-like, N-terminal domain	2; 2/ 3;5.0e-04;BSU11400,BSU12940
IPR029041	IPR	FAD-linked oxidoreductase-like	2; 2/ 3;5.0e-04;BSU03200,BSU11010
GO:0019556	GO	histidine catabolic process to glutamate and formamide	9; 4/ 4;0.0e+00;BSU39350,BSU39360,BSU39370,BSU39380
Acyltransferase	KEYWORDS	keyword	0;10/62;2.7e-03;BSU02160,BSU11200,BSU11890,BSU13940,BSU17140,BSU17200,BSU17210,BSU19060,BSU24090,BSU31000
GO:0016846	GO	carbon-sulfur lyase activity	2; 2/ 3;7.5e-04;BSU11870,BSU11880
COG0601	eggNOG_COG	transmembrane transport	2;2/ 3;5.4e-04;BSU11390,BSU12930
IPR015928	IPR	Aconitase/3-isopropylmalate dehydratase, swivel	9; 2/ 2;0.0e+00;BSU18000,BSU28250
IPR017871	IPR	ABC transporter, conserved site	0;12/ 66;2.4e-04;BSU08830,BSU11360,BSU11370,BSU12950,BSU13000,BSU14320,BSU14330,BSU15340,BSU31550,BSU32550,BSU33730,BSU35940
IPR001851	IPR	ABC transporter, permease	9; 3/ 3;0.0e+00;BSU31560,BSU31570,BSU35950
PF00478	Pfam	IMP dehydrogenase / GMP reductase domain	9; 2/ 2;0.0e+00;BSU00090,BSU32130
COG1132	eggNOG_COG	(ABC) transporter	0;2/ 9;1.7e-02;BSU14320,BSU14330
GO:0015833	GO	peptide transport	0; 2/ 6;8.4e-03;BSU12960,BSU13000
GO:0022857	GO	transmembrane transporter activity	0;17/134;3.4e-03;BSU02170,BSU03530,BSU08450,BSU08460,BSU12950,BSU18540,BSU19580,BSU29350,BSU31480,BSU31560,BSU31570,BSU33310,BSU33700,BSU33710,BSU35950,BSU37750,BSU39930
YlxR	REGULON	regulation	3; 15/ 36;4.4e-09;BSU08880,BSU11190,BSU11200,BSU11210,BSU11220,BSU11230,BSU11240,BSU11250,BSU29450,BSU32550,BSU32570,BSU32580,BSU32590,BSU32600,BSU32610
IPR020806	IPR	Polyketide synthase, phosphopantetheine-binding domain	0; 4/ 14;1.8e-03;BSU17180,BSU17190,BSU17200,BSU17210
IPR015931	IPR	Aconitase/3-isopropylmalate dehydratase large subunit, alpha/beta/alpha, subdomain 1/3	9; 2/ 2;0.0e+00;BSU18000,BSU28260
IPR036505	IPR	N-acetylmuramoyl-L-alanine amidase/PGRP domain superfamily	0; 2/ 5;3.5e-03;BSU12460,BSU21410
operon_1335	operons	NC_000964.3|gene3420|BSU31540|yufN	9;4/ 4;0.0e+00;BSU31540,BSU31550,BSU31560,BSU31570
GO:0006221	GO	pyrimidine nucleotide biosynthetic process	9; 2/ 2;0.0e+00;BSU11230,BSU11240
GO:0019343	GO	cysteine biosynthetic process via cystathionine	2; 2/ 3;7.5e-04;BSU11870,BSU11880
IPR009081	IPR	Phosphopantetheine binding ACP domain	1; 6/ 18;1.2e-04;BSU17130,BSU17180,BSU17190,BSU17200,BSU17210,BSU31970
PutR	REGULON	activation	9; 3/ 3;0.0e+00;BSU03200,BSU03210,BSU03220
GO:0017000	GO	antibiotic biosynthetic process	0; 9/ 36;1.9e-04;BSU17130,BSU17140,BSU17150,BSU17160,BSU17170,BSU17180,BSU17190,BSU17200,BSU37680
COG0591	eggNOG_COG	Belongs to the sodium solute symporter (SSF) (TC 2.A.21) family	9;4/ 4;0.0e+00;BSU03220,BSU06660,BSU10450,BSU19580
GO:0009039	GO	urease activity	2; 2/ 3;7.5e-04;BSU36650,BSU36660
ComA	REGULON	activation	0; 6/ 25;3.6e-03;BSU03530,BSU12430,BSU12440,BSU34190,BSU37460,BSU37480
IPR037294	IPR	ABC transporter, BtuC-like	0; 3/ 14;1.1e-02;BSU08450,BSU08460,BSU33310
GO:0006085	GO	acetyl-CoA biosynthetic process	9; 2/ 2;0.0e+00;BSU29470,BSU37660
IPR003439	IPR	ABC transporter-like	0;12/ 79;1.3e-03;BSU08830,BSU11360,BSU11370,BSU12950,BSU13000,BSU14320,BSU14330,BSU15340,BSU31550,BSU32550,BSU33730,BSU35940
operon_0127	operons	NC_000964.3|gene386|BSU03330|nasA	4;4/ 5;8.4e-07;BSU03340,BSU03350,BSU03359,BSU03360
IPR001093	IPR	IMP dehydrogenase/GMP reductase	9; 2/ 2;0.0e+00;BSU00090,BSU32130
00220 Arginine biosynthesis [PATH:ko00220]	KEGG	ko00220	1; 2/ 3;0.0018;BSU11200,BSU11250
IPR002491	IPR	ABC transporter periplasmic binding domain	1; 4/ 9;2.1e-04;BSU01630,BSU08440,BSU33320,BSU39610
IPR001734	IPR	Sodium/solute symporter	4; 4/ 5;2.7e-06;BSU03220,BSU06660,BSU10450,BSU19580
IPR006162	IPR	Phosphopantetheine attachment site	0; 4/ 14;1.8e-03;BSU17180,BSU17190,BSU17200,BSU17210
00290 Valine, leucine and isoleucine biosynthesis [PATH:ko00290]	KEGG	ko00290	9; 2/ 2;0.0000;BSU21870,BSU28290
IPR011851	IPR	Sodium/proline symporter	9; 2/ 2;0.0e+00;BSU03220,BSU06660
IPR015875	IPR	IMP dehydrogenase / GMP reductase, conserved site	9; 2/ 2;0.0e+00;BSU00090,BSU32130
IPR020807	IPR	Polyketide synthase, dehydratase domain	4; 4/ 5;2.7e-06;BSU17180,BSU17190,BSU17200,BSU17210
PF08659	Pfam	KR domain	9; 4/ 4;0.0e+00;BSU17180,BSU17190,BSU17200,BSU17210
operon_1698	operons	NC_000964.3|gene4302|BSU40021|yxzK	9;2/ 2;0.0e+00;BSU40021,BSU40022
IPR014030	IPR	Beta-ketoacyl synthase, N-terminal	4; 5/ 7;1.3e-06;BSU17140,BSU17180,BSU17190,BSU17200,BSU17210
IPR005786	IPR	Branched-chain amino acid aminotransferase II	9; 2/ 2;0.0e+00;BSU02390,BSU38550
PF00550	Pfam	Phosphopantetheine attachment site	1; 6/18;1.1e-04;BSU17130,BSU17180,BSU17190,BSU17200,BSU17210,BSU31970
00340 Histidine metabolism [PATH:ko00340]	KEGG	ko00340	0; 3/13;0.0209;BSU39350,BSU39360,BSU39370
AscR	REGULON	activation	0; 3/ 12;1.5e-02;BSU29310,BSU29330,BSU29350
GO:0003984	GO	acetolactate synthase activity	1; 2/ 4;2.5e-03;BSU28300,BSU28310
SigL	REGULON	sigma factor	0; 5/ 23;9.6e-03;BSU24070,BSU24080,BSU24090,BSU37760,BSU37770
GO:0009253	GO	peptidoglycan catabolic process	0; 2/ 10;3.4e-02;BSU12460,BSU21410
COG0280	eggNOG_COG	phosphate acetyltransferase	9;2/ 2;0.0e+00;BSU24090,BSU37660
IPR036264	IPR	Bacterial exopeptidase dimerisation domain	1; 4/ 11;5.5e-04;BSU03010,BSU10070,BSU15350,BSU32530
operon_1186	operons	NC_000964.3|gene3055|BSU28240|ysoA	7;7/ 9;9.9e-10;BSU28250,BSU28260,BSU28270,BSU28280,BSU28290,BSU28300,BSU28310
GO:0005298	GO	proline:sodium symporter activity	9; 2/ 2;0.0e+00;BSU03220,BSU06660
IPR001753	IPR	Enoyl-CoA hydratase/isomerase	0; 2/ 7;9.3e-03;BSU17160,BSU17170
GO:0009098	GO	leucine biosynthetic process	9; 6/ 6;0.0e+00;BSU02390,BSU28250,BSU28260,BSU28270,BSU28280,BSU38550
PF00296	Pfam	Luciferase-like monooxygenase	0; 2/ 8;1.2e-02;BSU29310,BSU29330
IPR016181	IPR	Acyl-CoA N-acyltransferase	0; 6/ 51;3.6e-02;BSU02160,BSU11890,BSU13940,BSU19060,BSU31000,BSU39870
GO:0010133	GO	proline catabolic process to glutamate	1; 2/ 4;2.5e-03;BSU03200,BSU03210
GO:0019284	GO	L-methionine salvage from S-adenosylmethionine	0; 2/ 7;1.3e-02;BSU13550,BSU13560
GO:0009097	GO	isoleucine biosynthetic process	5; 8/ 12;1.4e-08;BSU02390,BSU21770,BSU21870,BSU28290,BSU28300,BSU28310,BSU32260,BSU38550
IPR015422	IPR	Pyridoxal phosphate-dependent transferase domain 1	0; 5/ 38;3.0e-02;BSU11220,BSU11870,BSU11880,BSU13580,BSU32520
Amino-acid biosynthesis	KEYWORDS	keyword	4;28/83;1.3e-15;BSU02390,BSU03790,BSU11010,BSU11190,BSU11210,BSU11220,BSU11230,BSU11240,BSU11250,BSU11870,BSU11880,BSU13180,BSU13580,BSU18440,BSU21770,BSU22670,BSU28250,BSU28270,BSU28280,BSU28290,BSU28300,BSU28310,BSU29450,BSU32240,BSU32250,BSU32260,BSU38550,BSU39920
COG2141	eggNOG_COG	COG2141 Coenzyme F420-dependent N5,N10-methylene tetrahydromethanopterin reductase and related flavin-dependent oxidoreductases	0;2/ 8;1.2e-02;BSU29310,BSU29330
IPR036393	IPR	Acetylglutamate kinase-like superfamily	0; 2/ 7;9.3e-03;BSU03790,BSU11210
IPR002629	IPR	Cobalamin-independent methionine synthase MetE, C-terminal/archaeal	9; 3/ 3;0.0e+00;BSU13180,BSU38950,BSU38960
PF00291	Pfam	Pyridoxal-phosphate dependent enzyme	0; 2/ 7;8.5e-03;BSU21770,BSU32250
operon_1520	operons	NC_000964.3|gene3876|BSU35910|rbsR	2;4/ 7;1.3e-05;BSU35930,BSU35940,BSU35950,BSU35960
IPR036052	IPR	Tryptophan synthase beta subunit-like PLP-dependent enzyme	0; 2/ 7;9.3e-03;BSU21770,BSU32250
PF02801	Pfam	Beta-ketoacyl synthase, C-terminal domain	4; 5/ 7;1.1e-06;BSU17140,BSU17180,BSU17190,BSU17200,BSU17210
GO:0003729	GO	mRNA binding	0; 2/ 9;2.5e-02;BSU18000,BSU39340
PF12911	Pfam	N-terminal TM domain of oligopeptide transport permease C	2; 2/ 3;4.1e-04;BSU11400,BSU12940
COG0609	eggNOG_COG	Belongs to the binding-protein-dependent transport system permease family. FecCD subfamily	0;3/ 9;2.5e-03;BSU08450,BSU08460,BSU33310
GO:0016747	GO	transferase activity, transferring acyl groups other than amino-acyl groups	0; 3/ 13;1.3e-02;BSU13940,BSU19060,BSU31000
operon_0056	operons	NC_000964.3|gene207|BSU01600|ybbA	1;2/ 5;1.4e-03;BSU01600,BSU01630
IPR002505	IPR	Phosphate acetyl/butaryl transferase	9; 2/ 2;0.0e+00;BSU24090,BSU37660
IPR011650	IPR	Peptidase M20, dimerisation domain	0; 3/ 9;2.4e-03;BSU03010,BSU10070,BSU15350
IPR023865	IPR	Aliphatic acid kinase, short-chain, conserved site	9; 2/ 2;0.0e+00;BSU24070,BSU29470
AbrB	REGULON	repression	0; 30/ 272;1.3e-02;BSU05840,BSU05870,BSU05880,BSU09990,BSU17130,BSU17140,BSU17150,BSU17160,BSU17170,BSU17180,BSU17190,BSU17200,BSU17210,BSU31970,BSU33760,BSU33770,BSU35930,BSU35940,BSU35950,BSU35960,BSU37760,BSU37770,BSU39870,BSU39880,BSU39890,BSU39890,BSU39900,BSU39900,BSU39910,BSU39910,BSU39920,BSU39930,BSU40180
IPR018376	IPR	Enoyl-CoA hydratase/isomerase, conserved site	0; 2/ 5;3.5e-03;BSU17160,BSU17170
IPR004840	IPR	Amino acid permease, conserved site	2; 5/ 9;1.1e-05;BSU02400,BSU06310,BSU27090,BSU37760,BSU39390
IPR001544	IPR	Aminotransferase class IV	1; 2/ 4;1.7e-03;BSU02390,BSU38550
Btr	REGULON	activation	1; 2/ 4;3.6e-03;BSU01600,BSU01630
PF01515	Pfam	Phosphate acetyl/butaryl transferase	9; 2/ 2;0.0e+00;BSU24090,BSU37660
GO:0019346	GO	transsulfuration	2; 2/ 3;7.5e-04;BSU11870,BSU11880
IPR001048	IPR	Aspartate/glutamate/uridylate kinase	0; 2/ 7;9.3e-03;BSU03790,BSU11210
IPR002912	IPR	ACT domain	0; 3/ 15;1.4e-02;BSU03790,BSU28300,BSU32260
GO:0006541	GO	glutamine metabolic process	0; 3/ 14;1.6e-02;BSU11230,BSU11240,BSU39920
00300 Lysine biosynthesis [PATH:ko00300]	KEGG	ko00300	0; 3/ 9;0.0065;BSU11190,BSU11210,BSU11220
operon_1692	operons	NC_000964.3|gene4289|BSU39890|yxbB	9;5/ 5;0.0e+00;BSU39890,BSU39900,BSU39910,BSU39920,BSU39930
COG0620	eggNOG_COG	Catalyzes the transfer of a methyl group from 5- methyltetrahydrofolate to homocysteine resulting in methionine formation	9;3/ 3;0.0e+00;BSU13180,BSU38950,BSU38960
IPR017439	IPR	Amidohydrolase	0; 2/ 5;3.5e-03;BSU03010,BSU10070
GO:0008999	GO	ribosomal-protein-alanine N-acetyltransferase activity	0; 2/ 6;8.4e-03;BSU11890,BSU19060
operon_0654	operons	NC_000964.3|gene1589|BSU14320|yknU	0;2/ 6;2.6e-03;BSU14320,BSU14330
PF01047	Pfam	MarR family	0; 3/23;4.7e-02;BSU02160,BSU09990,BSU38450
operon_0842	operons	NC_000964.3|gene2090|BSU19040|csaA	1;3/ 7;2.8e-04;BSU19040,BSU19050,BSU19060
IPR013563	IPR	Oligopeptide/dipeptide ABC transporter, C-terminal	3; 4/ 6;1.4e-05;BSU11360,BSU11370,BSU12950,BSU13000
PF00005	Pfam	ABC transporter	0;12/79;1.2e-03;BSU08830,BSU11360,BSU11370,BSU12950,BSU13000,BSU14320,BSU14330,BSU15340,BSU31550,BSU32550,BSU33730,BSU35940
operon_0700	operons	NC_000964.3|gene1692|BSU15310|spoIIGA	0;2/ 7;4.3e-03;BSU15340,BSU15350
IPR015500	IPR	Peptidase S8, subtilisin-related	0; 2/ 7;9.3e-03;BSU13190,BSU38090
COG0115	eggNOG_COG	Belongs to the class-IV pyridoxal-phosphate-dependent aminotransferase family	1;2/ 4;1.7e-03;BSU02390,BSU38550
00270 Cysteine and methionine metabolism [PATH:ko00270]	KEGG	ko00270	1; 7/19;0.0002;BSU02390,BSU11010,BSU11880,BSU13180,BSU13550,BSU13560,BSU13580
CodY	REGULON	repression	6;100/ 188;6.0e-74;BSU00090,BSU02240,BSU02250,BSU02390,BSU03010,BSU03020,BSU03200,BSU03210,BSU03220,BSU03790,BSU06310,BSU09460,BSU09990,BSU10450,BSU10460,BSU11190,BSU11200,BSU11210,BSU11220,BSU11230,BSU11240,BSU11250,BSU11360,BSU11370,BSU11390,BSU11400,BSU12430,BSU12440,BSU12920,BSU12920,BSU12930,BSU12930,BSU12940,BSU12940,BSU12950,BSU12950,BSU12960,BSU12960,BSU12970,BSU12980,BSU12990,BSU13000,BS…
Fur	REGULON	indirect effect	0; 14/ 65;1.6e-04;BSU01600,BSU01630,BSU07150,BSU07530,BSU08240,BSU08440,BSU08450,BSU08460,BSU18440,BSU18450,BSU31970,BSU33310,BSU33320,BSU39610
PF01053	Pfam	Cys/Met metabolism PLP-dependent enzyme	2; 2/ 3;4.1e-04;BSU11870,BSU11880
operon_1364	operons	NC_000964.3|gene3488|BSU32230|yuxL	3;3/ 4;1.3e-05;BSU32240,BSU32250,BSU32260
IPR036008	IPR	Aconitase, iron-sulfur domain	9; 2/ 2;0.0e+00;BSU18000,BSU28260
COG0833	eggNOG_COG	amino acid	3;3/ 4;5.6e-05;BSU02400,BSU37760,BSU39390
ThrR	REGULON	repression	9; 4/ 4;0.0e+00;BSU03790,BSU32240,BSU32250,BSU32260
GO:0016887	GO	ATPase activity	0;12/ 86;4.7e-03;BSU08830,BSU11360,BSU11370,BSU12950,BSU13000,BSU14320,BSU14330,BSU15340,BSU31550,BSU32550,BSU33730,BSU35940
COG0236	eggNOG_COG	Carrier of the growing fatty acid chain in fatty acid biosynthesis	2;3/ 5;2.4e-04;BSU17130,BSU17190,BSU17200
PF01497	Pfam	Periplasmic binding protein	1; 4/ 9;1.7e-04;BSU01630,BSU08440,BSU33320,BSU39610
IPR036038	IPR	Aminotransferase-like, PLP-dependent enzymes	1; 2/ 4;1.7e-03;BSU02390,BSU38550
COG1028	eggNOG_COG	Short-chain dehydrogenase reductase Sdr	0;4/30;3.5e-02;BSU17180,BSU17200,BSU17210,BSU37680
IPR042099	IPR	AMP-dependent synthetase-like superfamily	0; 3/ 18;2.6e-02;BSU17180,BSU17210,BSU29680
PF00330	Pfam	Aconitase family (aconitate hydratase)	9; 2/ 2;0.0e+00;BSU18000,BSU28260
PF13520	Pfam	Amino acid permease	0; 2/ 8;1.2e-02;BSU09460,BSU12860
operon_1561	operons	NC_000964.3|gene3948|BSU36620|ywnB	1;2/ 5;1.4e-03;BSU36650,BSU36660
GO:0030288	GO	outer membrane-bounded periplasmic space	0; 6/ 24;1.4e-03;BSU01630,BSU07840,BSU08440,BSU12960,BSU33320,BSU39610
GO:0000256	GO	allantoin catabolic process	2; 2/ 3;7.5e-04;BSU32520,BSU32530
IPR000277	IPR	Cys/Met metabolism, pyridoxal phosphate-dependent enzyme	2; 2/ 3;5.0e-04;BSU11870,BSU11880
OpcR	REGULON	repression	1; 4/ 8;3.2e-04;BSU33700,BSU33710,BSU33720,BSU33730
AhrC	REGULON	activation	5; 10/ 16;4.4e-09;BSU11190,BSU11200,BSU11210,BSU11220,BSU11230,BSU11240,BSU11250,BSU29450,BSU37760,BSU37770
COG4608	eggNOG_COG	Belongs to the ABC transporter superfamily	2;2/ 3;5.4e-04;BSU11370,BSU13000
GO:0003871	GO	5-methyltetrahydropteroyltriglutamate-homocysteine S-methyltransferase activity	9; 3/ 3;0.0e+00;BSU13180,BSU38950,BSU38960
Cobalt	KEYWORDS	keyword	0; 2/ 5;6.8e-03;BSU10070,BSU15350
COG0516	eggNOG_COG	GMP reductase activity	9;2/ 2;0.0e+00;BSU00090,BSU32130
operon_1597	operons	NC_000964.3|gene4034|BSU37460|rapF	2;2/ 3;1.8e-04;BSU37460,BSU37480
IPR018300	IPR	Aminotransferase, class IV, conserved site	1; 2/ 4;1.7e-03;BSU02390,BSU38550
00920 Sulfur metabolism [PATH:ko00920]	KEGG	ko00920	0; 3/15;0.0325;BSU08830,BSU15590,BSU33430
GO:0003333	GO	amino acid transmembrane transport	1; 3/ 6;7.5e-04;BSU02400,BSU37760,BSU39390
IPR002502	IPR	N-acetylmuramoyl-L-alanine amidase domain	0; 2/ 5;3.5e-03;BSU12460,BSU21410
IPR015421	IPR	Pyridoxal phosphate-dependent transferase, major domain	0; 5/ 44;5.0e-02;BSU11220,BSU11870,BSU11880,BSU13580,BSU32520
IPR022398	IPR	Peptidase S8, subtilisin, His-active site	0; 2/ 7;9.3e-03;BSU13190,BSU38090
GO:0016998	GO	cell wall macromolecule catabolic process	9; 3/ 3;0.0e+00;BSU12970,BSU12980,BSU12990
PF02653	Pfam	Branched-chain amino acid transport system / permease component	9; 3/ 3;0.0e+00;BSU31560,BSU31570,BSU35950
GO:0000103	GO	sulfate assimilation	0; 2/ 5;4.7e-03;BSU15590,BSU33430
GO:0006144	GO	purine nucleobase metabolic process	0; 2/ 5;4.7e-03;BSU32520,BSU32530
GO:0006526	GO	arginine biosynthetic process	4; 7/ 11;1.6e-07;BSU11190,BSU11200,BSU11220,BSU11230,BSU11240,BSU29450,BSU37770
PF00474	Pfam	Sodium:solute symporter family	4; 4/ 5;2.2e-06;BSU03220,BSU06660,BSU10450,BSU19580
IPR038071	IPR	UROD/MetE-like superfamily	3; 3/ 4;4.0e-05;BSU13180,BSU38950,BSU38960
GO:0035524	GO	proline transmembrane transport	9; 2/ 2;0.0e+00;BSU03220,BSU06660
GO:0052656	GO	L-isoleucine transaminase activity	9; 2/ 2;0.0e+00;BSU02390,BSU38550
COG0624	eggNOG_COG	Catalyzes the hydrolysis of N-succinyl-L,L- diaminopimelic acid (SDAP), forming succinate and LL-2,6- diaminoheptanedioate (DAP), an intermediate involved in the bacterial biosynthesis of lysine and meso-diaminopimelic acid, an essential component of bacterial cell walls	1;2/ 4;1.7e-03;BSU15350,BSU32530
02010 ABC transporters [PATH:ko02010]	KEGG	ko02010	0;15/91;0.0027;BSU02850,BSU11870,BSU12920,BSU12930,BSU12940,BSU12950,BSU12960,BSU29350,BSU33310,BSU33320,BSU33700,BSU35930,BSU35940,BSU35950,BSU35960
GO:0006101	GO	citrate metabolic process	0; 2/ 5;4.7e-03;BSU18000,BSU38770
GO:0004088	GO	carbamoyl-phosphate synthase (glutamine-hydrolyzing) activity	1; 2/ 4;2.5e-03;BSU11230,BSU11240
IPR000182	IPR	GNAT domain	0; 6/ 48;2.8e-02;BSU02160,BSU11890,BSU13940,BSU19060,BSU31000,BSU39870
COG0626	eggNOG_COG	cystathionine gamma-synthase activity	2;2/ 3;5.4e-04;BSU11870,BSU11880
GbsR	REGULON	repression	2; 4/ 6;4.5e-05;BSU33700,BSU33710,BSU33720,BSU33730
COG0531	eggNOG_COG	amino acid	0;2/10;2.2e-02;BSU09460,BSU12860
IPR025110	IPR	AMP-binding enzyme, C-terminal domain	0; 3/ 21;3.9e-02;BSU17180,BSU17210,BSU29680
IPR017932	IPR	Glutamine amidotransferase type 2 domain	0; 2/ 6;6.4e-03;BSU18450,BSU39920
PF01063	Pfam	Amino-transferase class IV	1; 2/ 4;1.4e-03;BSU02390,BSU38550
operon_0919	operons	NC_000964.3|gene2305|BSU21090|yonH	0;6/23;1.8e-04;BSU21090,BSU21150,BSU21180,BSU21190,BSU21220,BSU21229
Amino-acid transport	KEYWORDS	keyword	0;12/58;9.1e-05;BSU02400,BSU06310,BSU06660,BSU12860,BSU18120,BSU27090,BSU29350,BSU33700,BSU33720,BSU33730,BSU37760,BSU39390
TnrA	REGULON	repression	2; 25/ 84;3.9e-10;BSU03670,BSU06310,BSU11360,BSU11370,BSU11390,BSU11400,BSU18120,BSU18440,BSU18450,BSU19579,BSU19580,BSU28250,BSU28260,BSU28270,BSU28280,BSU28290,BSU28300,BSU28310,BSU32080,BSU32090,BSU32240,BSU32250,BSU32260,BSU36650,BSU36660
IPR023827	IPR	Peptidase S8, subtilisin, Asp-active site	0; 2/ 5;3.5e-03;BSU13190,BSU38090
COG0456	eggNOG_COG	acetyltransferase	0;4/23;1.3e-02;BSU02160,BSU13940,BSU19060,BSU39870
operon_1375	operons	NC_000964.3|gene3518|BSU32520|pucG	9;2/ 2;0.0e+00;BSU32520,BSU32530
operon_0474	operons	NC_000964.3|gene1168|BSU10450|yhjB	9;2/ 2;0.0e+00;BSU10450,BSU10460
GO:0009254	GO	peptidoglycan turnover	0; 3/ 12;9.5e-03;BSU12460,BSU21410,BSU32070
