## Supplementary material for "Exploring the genome-wide expression level of the bacterial strain belonging to *Bacillus safensis* (MM19) against *Phomopsis viticola*": Supplementary_Data_S5.csv

Enrichment FDR	nGenes	Pathway Genes	Fold Enrichment	Pathway	URL	Genes
0.0154838709677454	1	2	2092.5	Response to herbicide	http://amigo.geneontology.org/amigo/term/GO:0009635	GO
0.0154838709677454	1	3	1395	Oxidoreductase activity, acting on the ch-nh2 group of donors, oxygen as acceptor	http://amigo.geneontology.org/amigo/term/GO:0016641	GO
0.0154838709677454	1	4	1046.25	FAD dependent oxidoreductase	https://www.ebi.ac.uk/interpro/entry/InterPro/IPR006076	GO
0.0154838709677454	1	2	2092.5	Herbicide resistance		GO
0.0154838709677454	1	4	1046.25	FAD dependent oxidoreductase	http://pfam.xfam.org/family/PF01266	GO
0.0193548387096773	1	13	321.923076923077	Thiamine biosynthetic process		GO
0.0193548387096773	1	16	261.5625	Thiamine metabolic process	http://amigo.geneontology.org/amigo/term/GO:0006772	GO
0.0193548387096773	1	15	279	Thiamine biosynthetic process	http://amigo.geneontology.org/amigo/term/GO:0009228	GO
0.0193548387096773	1	14	298.928571428571	Thiamine diphosphate biosynthetic process	http://amigo.geneontology.org/amigo/term/GO:0009229	GO
0.0193548387096773	1	12	348.75	Oxidoreductase activity, acting on the ch-nh2 group of donors	http://amigo.geneontology.org/amigo/term/GO:0016638	GO
0.0193548387096773	1	14	298.928571428571	Thiamine diphosphate metabolic process	http://amigo.geneontology.org/amigo/term/GO:0042357	GO
0.0193548387096773	1	16	261.5625	Thiamine-containing compound metabolic process	http://amigo.geneontology.org/amigo/term/GO:0042723	GO
0.0193548387096773	1	15	279	Thiamine-containing compound biosynthetic process	http://amigo.geneontology.org/amigo/term/GO:0042724	GO
0.0193548387096773	1	12	348.75	FAD binding	http://amigo.geneontology.org/amigo/term/GO:0071949	GO
0.0193548387096773	1	14	298.928571428571	Thiamine biosynthesis		GO
0.0193548387096773	1	12	348.75	NAD(P)-binding Rossmann-like domain	http://pfam.xfam.org/family/PF13450	GO
0.020493358633776	1	18	232.5	Thiamine biosynthetic process, and biotin synthase		GO
0.0295415959252976	1	29	144.310344827586	Mixed, incl. thiamine biosynthetic process, and abc transporter, cbio/ecfa subunit		GO
0.0295415959252976	1	28	149.464285714286	FAD/NAD(P)-binding domain superfamily	https://www.ebi.ac.uk/interpro/entry/InterPro/IPR036188	GO
0.035806451612901	1	37	113.108108108108	Pyrimidine-containing compound biosynthetic process	http://amigo.geneontology.org/amigo/term/GO:0072528	GO
0.0368663594470048	1	40	104.625	Mixed, incl. thiamine biosynthetic process, and biotin biosynthesis		GO
0.0378681626928471	1	45	93	Flavin adenine dinucleotide binding	http://amigo.geneontology.org/amigo/term/GO:0050660	GO
0.0378681626928471	1	44	95.1136363636364	Pyrimidine-containing compound metabolic process	http://amigo.geneontology.org/amigo/term/GO:0072527	GO
0.0400444938820913	1	60	69.75	Vitamin metabolic process	http://amigo.geneontology.org/amigo/term/GO:0006766	GO
0.0400444938820913	1	59	70.9322033898305	Water-soluble vitamin metabolic process	http://amigo.geneontology.org/amigo/term/GO:0006767	GO
0.0400444938820913	1	56	74.7321428571428	Vitamin biosynthetic process	http://amigo.geneontology.org/amigo/term/GO:0009110	GO
0.0400444938820913	1	50	83.7	Response to toxic substance	http://amigo.geneontology.org/amigo/term/GO:0009636	GO
0.0400444938820913	1	55	76.0909090909091	Water-soluble vitamin biosynthetic process	http://amigo.geneontology.org/amigo/term/GO:0042364	GO
0.0400444938820913	1	52	80.4807692307692	FAD		GO
0.0490322580645149	1	76	55.0657894736842	Sulfur compound biosynthetic process	http://amigo.geneontology.org/amigo/term/GO:0044272	GO
