## Supplementary material for "Exploring the genome-wide expression level of the bacterial strain belonging to *Bacillus safensis* (MM19) against *Phomopsis viticola*": Supplementary_Data_S7.csv

N	High level GO category	Genes
38	Cellular process	WP_008357439.1 WP_003156464.1 WP_003217016.1 WP_003216920.1 WP_007496316.1 WP_003217241.1 WP_003156478.1 WP_008356542.1 WP_003217067.1 WP_003217190.1 WP_003156543.1 WP_003217023.1 WP_003217231.1 WP_003217009.1 WP_003216944.1 WP_003217042.1 WP_003214270.1 WP_003218094.1 WP_003217849.1 WP_008354700.1 WP_003211854.1 WP_003211647.1 WP_003212514.1 WP_003211398.1 WP_007499525.1 WP_003211958.1 WP_012010…
33	Metabolic process	WP_003156464.1 WP_003217016.1 WP_003216920.1 WP_007496316.1 WP_003217241.1 WP_003156478.1 WP_008356542.1 WP_003217067.1 WP_003217190.1 WP_003156543.1 WP_003217023.1 WP_003217231.1 WP_003217009.1 WP_003216944.1 WP_003217042.1 WP_003214270.1 WP_003218094.1 WP_008354700.1 WP_003211854.1 WP_003211647.1 WP_003212514.1 WP_007499525.1 WP_003211958.1 WP_003215789.1 WP_012010530.1 WP_003152957.1 WP_003216…
33	Cellular metabolic process	WP_003156464.1 WP_003217016.1 WP_003216920.1 WP_007496316.1 WP_003217241.1 WP_003156478.1 WP_008356542.1 WP_003217067.1 WP_003217190.1 WP_003156543.1 WP_003217023.1 WP_003217231.1 WP_003217009.1 WP_003216944.1 WP_003217042.1 WP_003214270.1 WP_003218094.1 WP_008354700.1 WP_003211854.1 WP_003211647.1 WP_003212514.1 WP_007499525.1 WP_003211958.1 WP_003215789.1 WP_012010530.1 WP_003152957.1 WP_003216…
33	Organic substance metabolic process	WP_003156464.1 WP_003217016.1 WP_003216920.1 WP_007496316.1 WP_003217241.1 WP_003156478.1 WP_008356542.1 WP_003217067.1 WP_003217190.1 WP_003156543.1 WP_003217023.1 WP_003217231.1 WP_003217009.1 WP_003216944.1 WP_003217042.1 WP_003214270.1 WP_003218094.1 WP_008354700.1 WP_003211854.1 WP_003211647.1 WP_003212514.1 WP_007499525.1 WP_003211958.1 WP_003215789.1 WP_012010530.1 WP_003152957.1 WP_003216…
32	Nitrogen compound metabolic process	WP_003156464.1 WP_003217016.1 WP_003216920.1 WP_007496316.1 WP_003217241.1 WP_003156478.1 WP_008356542.1 WP_003217067.1 WP_003217190.1 WP_003156543.1 WP_003217023.1 WP_003217231.1 WP_003217009.1 WP_003216944.1 WP_003217042.1 WP_003214270.1 WP_003218094.1 WP_008354700.1 WP_003211854.1 WP_003211647.1 WP_003212514.1 WP_007499525.1 WP_003211958.1 WP_003215789.1 WP_012010530.1 WP_003152957.1 WP_003216…
31	Primary metabolic process	WP_003156464.1 WP_003217016.1 WP_003216920.1 WP_007496316.1 WP_003217241.1 WP_003156478.1 WP_008356542.1 WP_003217067.1 WP_003217190.1 WP_003156543.1 WP_003217023.1 WP_003217231.1 WP_003217009.1 WP_003216944.1 WP_003217042.1 WP_003214270.1 WP_003218094.1 WP_008354700.1 WP_003211647.1 WP_003212514.1 WP_007499525.1 WP_003211958.1 WP_012010530.1 WP_003152957.1 WP_003216586.1 WP_003216324.1 WP_012011…
30	Biosynthetic process	WP_003156464.1 WP_003217016.1 WP_003216920.1 WP_007496316.1 WP_003217241.1 WP_003156478.1 WP_008356542.1 WP_003217067.1 WP_003217190.1 WP_003156543.1 WP_003217023.1 WP_003217231.1 WP_003217009.1 WP_003216944.1 WP_003217042.1 WP_003214270.1 WP_008354700.1 WP_003211854.1 WP_003211647.1 WP_003212514.1 WP_003215789.1 WP_012010530.1 WP_003152957.1 WP_003216586.1 WP_003216324.1 WP_012011279.1 WP_012011…
5	Regulation of biological process	WP_003217190.1 WP_003211854.1 WP_003211958.1 WP_012010336.1 WP_012010530.1
5	Biological regulation	WP_003217190.1 WP_003211854.1 WP_003211958.1 WP_012010336.1 WP_012010530.1
5	Cellular component organization or biogenesis	WP_008357439.1 WP_003211854.1 WP_003211398.1 WP_007499525.1 WP_012010831.1
5	Cellular component biogenesis	WP_008357439.1 WP_003211854.1 WP_003211398.1 WP_007499525.1 WP_012010831.1
3	Cellular component organization	WP_008357439.1 WP_003211854.1 WP_012010831.1
3	Regulation of metabolic process	WP_003217190.1 WP_003211958.1 WP_012010530.1
2	Reproduction	WP_008357439.1 WP_003217849.1
2	Developmental process	WP_008357439.1 WP_003217849.1
2	Anatomical structure morphogenesis	WP_008357439.1 WP_003217849.1
2	Asexual reproduction	WP_008357439.1 WP_003217849.1
2	Cell cycle process	WP_008357439.1 WP_012010831.1
2	Anatomical structure formation involved in morphogenesis	WP_008357439.1 WP_003217849.1
2	Anatomical structure development	WP_008357439.1 WP_003217849.1
2	Regulation of developmental process	WP_003211854.1 WP_012010336.1
2	Regulation of cellular process	WP_003217190.1 WP_012010530.1
2	Regulation of biological quality	WP_003211854.1 WP_012010336.1
1	Response to stimulus	WP_003218094.1
1	Localization	WP_003214592.1
1	Response to stress	WP_003218094.1
1	Catabolic process	WP_003211958.1
1	Negative regulation of biological process	WP_003211958.1
1	Establishment of localization	WP_003214592.1
1	Cellular response to stimulus	WP_003218094.1
1	Cell wall organization or biogenesis	WP_003211854.1
