## Supplementary material for "Exploring the genome-wide expression level of the bacterial strain belonging to *Bacillus safensis* (MM19) against *Phomopsis viticola*": Supplementary_Data_S9.xls

### Sheet: ct_calculation
Supplementary Data S9. qPCR expression analysis.
							∆Ct = Ct (gene of interest) – Ct (housekeeping gene)						∆∆Ct = ∆Ct (treated sample) – ∆Ct (untreated sample)						Fold gene expression = 2^-(∆∆Ct)						log2 transformed
		FUS3 (Avg. Ct)	HOG1 (Avg. Ct)	SGE1 (Avg. Ct)	B-Actin		FUS3 (∆Ct)	HOG1 (∆Ct)	SGE1 (∆Ct)				FUS3 (∆∆Ct)	HOG1 (∆∆Ct)	BRINP1 (∆∆Ct)				FUS3 (2^-∆∆Ct)	HOG1 (2^-∆∆Ct)	SGE1 (2^-∆∆Ct)				FUS3 (2^-∆∆Ct)	HOG1 (2^-∆∆Ct)	SGE1 (2^-∆∆Ct)
Control (Fungus)	1	30.88	31.7	31.52	24.32		6.56	7.38	7.2				0	0	0				1	1	1				0	0	0
Fungus-Bacteria-1	2	30.63	31.38	31.21	25.28		5.35	6.1	5.93				-1.21	-1.28	-1.27				2.31338	2.42839	2.41162				1.21	1.28	1.27
Fungus-Bacteria-2	3	30.1	31.08	30.63	25		5.1	6.08	5.63				-1.46	-1.3	-1.57				2.75108	2.46229	2.96905				1.46	1.3	1.57
Fungus-Bacteria-3	4	30.24	30.53	30.64	24.8		5.44	5.73	5.84				-1.12	-1.65	-1.36				2.17347	3.13834	2.56685				1.12	1.65	1.36
Fungus-Bacteria-4	5	30.37	29.19	31.35	25.24		5.13	3.95	6.11				-1.43	-3.43	-1.09				2.69447	10.7779	2.12874				1.43	3.43	1.09

### Sheet: bar_charts
		FUS3
	Fungus-Bacteria-1	1.21
	Fungus-Bacteria-2	1.46
	Fungus-Bacteria-3	1.12
	Fungus-Bacteria-4	1.43
		HOG1
	Fungus-Bacteria-1	1.28
	Fungus-Bacteria-2	1.3
	Fungus-Bacteria-3	1.65
	Fungus-Bacteria-4	3.43
		SGE1
	Fungus-Bacteria-1	1.27
	Fungus-Bacteria-2	1.57
	Fungus-Bacteria-3	1.36
	Fungus-Bacteria-4	1.09
		FUS3	HOG1	SGE1
	Fungus-Bacteria-1	1.21	1.28	1.27
	Fungus-Bacteria-2	1.46	1.3	1.57
	Fungus-Bacteria-3	1.12	1.65	1.36
	Fungus-Bacteria-4	1.43	3.43	1.09
